# Microevolution toward loss of photosynthesis: Mutations promoting dark-heterotrophic growth and suppressing photosynthetic growth in cyanobacteria

**DOI:** 10.1101/2024.04.08.588626

**Authors:** Shintaro Hida, Marie Nishio, Kazuma Uesaka, Mari Banba, Nobuyuki Takatani, Shinichi Takaichi, Haruki Yamamoto, Kunio Ihara, Yuichi Fujita

**Affiliations:** Graduate School of Bioagricultural Sciences, Nagoya University, Nagoya, 464-8601, Japan; Center for Gene Research, Nagoya University, Nagoya, 464-8602, Japan; Department of Molecular Microbiology, Faculty of Life Sciences, Tokyo University of Agriculture, Tokyo, 156-8502, Japan

## Abstract

The prevalence of parasitic plants suggests frequent evolution of photosynthetic capacity loss in the natural environment. However, no studies have observed such evolutionary events as a loss of photosynthetic capacity. Herein, we report mutations that lead to a loss or decrease in photosynthetic growth capacity of dark-adapted variants of the cyanobacterium *Leptolyngbya boryana*, which can grow heterotrophically even in the dark. We isolated 28 dark-adapted variants through long-term cultivation (7–49 months) under dark-heterotrophic conditions. All variants showed significantly faster dark-heterotrophic growth than the parental strains, accompanied by the loss of photosynthetic growth capacity in 15 variants. Genome resequencing of the variants revealed that 19 of the 28 variants carried various mutations in a common single gene (*LBDG_21500*) encoding a protein phosphatase 2C (PP2C) RsbU that is involved in the partner switching system (PSS). Phenotypic and transcriptomic analyses of a *LBDG_21500*-knockout mutant suggested that the PSS, including LBDG_21500, is involved in the global transcriptional regulation of various genes under both photoautotrophic and dark-heterotrophic conditions. We propose the renaming of *LBDG_21500* to *phsP* (phototrophic–heterotrophic switching phosphatase). Our results imply that mutations in the global transcriptional regulatory system serve as the first evolutionary step leading to the loss of photosynthetic capacity.

**Importance:** Photosynthetic organisms that grow using minimal resources: light, water, and CO_2_, support most heterotrophic organisms as producers on the Earth. When photosynthetic organisms thrive over long generations under environments where organic compounds are readily available, they may lose the photosynthetic capacity because of the relief of selective pressure to maintain photosynthesis. The prevalence of parasitic plants in the natural environment supports this idea. However, there have been no actual observations of evolutionary processes leading to a loss of photosynthetic growth capacity. The significance of our research is in observing microevolution of a cyanobacterium through a long-term cultivating under dark heterotrophic conditions. In particular, the high frequency of mutations to a gene involved in the global transcriptional regulatory system suggests that such mutations in regulatory systems are regarded as an example of the initial evolutionary processes toward complete loss of photosynthesis.
