## Supplementary Table S4, S5, and S6 for "Microevolution toward loss of photosynthesis: Mutations promoting dark-heterotrophic growth and suppressing photosynthetic growth in cyanobacteria"

### Sheet: Table S4
Table S4. Number of raw sequencing reads for the genome re-sequencing.
sample	number of Paired-end reads (x2)	sum of length
WT	2141036	323296436
dg5	4545907	686431957
dg5v1	3887588	587025788
dg5v2	5872948	886815148
dg5v3	3596821	543119971
dg5v4	5428247	819665297
dg5v5	3864362	583518662
dg5v6	3280024	495283624
dg201	3445919	520333769
dg202	3079622	465022922
dg204	3861232	583046032
dg205	3996658	603495358
dg206	3574307	539720357
dg207	1819085	274681835
dg208	2731849	412509199
dg210	2787614	420929714
dg211	3467569	523602919
dg214	2753745	415815495
dg217	4492225	678325975
dg218	2927885	442110635
dg219	4732095	714546345
dg220	3199716	483157116
dg222	2675762	404040062
dg223	4782656	722181056
dg224	4182436	631547836
dg225	4654184	702781784
dg226	1781357	268984907
dg227	3138667	473938717
dg228	2534562	382718862
dg229	3739053	564597003

### Sheet: Table S5
Table S5. Number of pre-processed sequencing reads for the genome re-sequencing.
sample	number of Paired-end reads (x2)	sum of length
WT	634092	95747892
dg5	1450778	219067478
dg5v1	1240390	187298890
dg5v2	626794	94645894
dg5v3	1734540	261915540
dg5v4	1505209	227286559
dg5v5	1120907	169256957
dg5v6	691688	104444888
dg201	1561840	235837840
dg202	1720540	259801540
dg204	1631595	246370845
dg205	1275066	192534966
dg206	1788215	270020465
dg207	805436	121620836
dg208	1456067	219866117
dg210	1032039	155837889
dg211	1725866	260605766
dg214	1643893	248227843
dg217	1746133	263666083
dg218	1394869	210625219
dg219	1765277	266556827
dg220	1728536	261008936
dg222	995527	150324577
dg223	1246831	188271481
dg224	1751546	264483446
dg225	1796995	271346245
dg226	970850	146598350
dg227	1637067	247197117
dg228	1603183	242080633
dg229	1261610	190503110

### Sheet: Table S6
Table S6. Number of raw sequencing reads for the RNA-seq analysis.
sample	number of Paired-end reads (x2)	sum of length
dg5-Photoautotroph-1	47174094	4764583494
dg5-Photoautotroph-2	57866992	5844566192
dg5-Photoautotroph-3	41129556	4154085156
ΔrsbU-Photoautotroph-1	56296780	5685974780
ΔrsbU-Photoautotroph-2	58156662	5873822862
ΔrsbU-Photoautotroph-3	49735804	5023316204
dg5-Heterotroph-1	44024870	4446511870
dg5-Heterotroph-2	42462292	4288691492
dg5-Heterotroph-3	41757704	4217528104
ΔrsbU-Heterotroph-1	51348502	5186198702
ΔrsbU-Heterotroph-2	42877982	4330676182
ΔrsbU-Heterotroph-3	43067858	4349853658
