## Supplementary Table S7 and S8 for "Microevolution toward loss of photosynthesis: Mutations promoting dark-heterotrophic growth and suppressing photosynthetic growth in cyanobacteria"

### Sheet: Table S7
Table S7. Top 30 differentially expressed gene in dg5 and Δ21500 under photoautotrophic conditions
						TPM average							Swiss-Prot best hit (≤1e-3)
ID	gene name	annotation	logFC	FDR	dg5-Photoautotroph	∆21500-Photoautotroph	dg5-Heterotroph	∆21500-Heterotroph		protein name	pident	evalue	length	qstart	qend	aligment fraction	Function [CC]	domian (Interproscan)
LBDG_12180		hypothetical protein	3.76	5e-24	4.44202	109.131	4.23396	3.15023		-								-
LBDG_31660		hypothetical protein	2.92	1.19e-15	2.69164	36.3587	4.84992	22.6801		-								-
LBDG_05380		Transmembrane secretion effector	2.84	2.49e-14	1.41862	18.3121	5.65869	16.3256		-								Major facilitator superfamily domain (23_405),
LBDG_30550		FtsX-like permease family	-2.37	4.49e-12	34.8869	11.9216	19.5033	10.669		-								MacB-like periplasmic core domain (23_234), ABC3 transporter permease protein domain (269_389), ABC3 transporter permease protein domain (663_774),
LBDG_53570	chlB	ferredoxin:protochlorophyllide reductase (ATP-dependent) subunit B	-2.38	3.23e-12	615.66	214.417	688.487	371.829		Light-independent protochlorophyllide reductase subunit B (DPOR subunit B) (LI-POR subunit B) (EC 1.3.7.7)	100	0	508	1	508	0.998031	Component of the dark-operative protochlorophyllide reductase (DPOR) that uses Mg-ATP and reduced ferredoxin to reduce ring D of protochlorophyllide (Pchlide) to form chlorophyllide a (Chlide). This reaction is light-independent. The NB-protein (ChlN-ChlB) is the catalytic component of the complex. {ECO:0000255|HAMAP-Rule:MF_00353, ECO:0000269|PubMed:8673341}.	Nitrogenase/oxidoreductase, component 1 (12_426),
LBDG_28450	ctpF	cation-transporting P-type ATPase	-2.69	1.9e-17	134.91	37.9642	95.937	58.4455		Cation-transporting ATPase pma1 (EC 7.2.2.-)	67.5	0	899	14	902	0.987764	Could mediate calcium influx.	Cation-transporting P-type ATPase, N-terminal (13_87), P-type ATPase, haloacid dehalogenase domain (316_689), Cation transporting ATPase, C-terminus (722_898),
LBDG_02310	adk	nucleoside monophosphate kinase	-2.72	6.18e-12	142.69	38.7994	87.1509	30.7773		-								P-loop containing nucleoside triphosphate hydrolases (17_170),
LBDG_46620		Response regulators consisting of a CheY-like receiver domain and a winged-helix DNA-binding domain	-2.9	2.44e-12	90.3482	21.1712	248.547	122.689		Response regulator RppA (Regulator of nickel resistance operon NrsR) (Regulator of photosynthesis- and photopigment-related gene expression)	58.5	3.84e-85	229	7	230	0.973799	Member of two-component regulatory system RppA/RppB, involved in the establishment of the appropriate stoichiometry between the 2 photosystems. It senses changes in the plastoquinone (PQ) redox poise (PubMed:10894737). Another group shows this two-component pair, renamed NrsR/NrsS, controls the nickel-dependent expression of the nrsBACD operon; they suggest the photosystem-related activities seen…	Signal transduction response regulator, receiver domain (7_124), OmpR/PhoB-type DNA-binding domain (132_235),
LBDG_13290		hypothetical protein	-2.94	8.44e-12	1174.05	273.902	331.631	274.937		-								Region of a membrane-bound protein predicted to be embedded in the membrane. (42_64), Coil (64_84),
LBDG_07480		adenosine-specific kinase	-3.06	2.2e-12	179.876	38.6346	78.1432	54.8148		-								Adenosine specific kinase (6_159),
LBDG_07160		CBS domain-containing protein	-3.25	6.49e-14	1070.55	194.904	437.434	311.789		-								CBS DOMAIN-CONTAINING PROTEIN CBSX3, MITOCHONDRIAL (8_143),
LBDG_Y0520		N-terminal double-glycine peptidase domain	-3.26	4.11e-20	213.613	39.6641	19.6744	12.9221		Cyclolysin secretion/processing ATP-binding protein CyaB (EC 3.4.22.-) (EC 7.6.2.-)	35.7	2.08e-130	722	13	725	0.98615	Involved in the export of calmodulin-sensitive adenylate cyclase-hemolysin (cyclolysin). {ECO:0000269|PubMed:2905265}.	Peptidase C39 family (12_139), ABC transporter type 1, transmembrane domain (168_436), AAA+ ATPase domain (511_697),
LBDG_13300		pyridoxamine 5'-phosphate oxidase family protein	-3.35	5.75e-16	632.425	110.04	292.583	189.914		-								Pyridoxamine 5'-phosphate oxidase (10_142),
LBDG_53100		FAD-dependent oxidoreductase	-3.44	6.68e-14	40.5853	6.6443	8.66093	10.5609		-								Flavin containing amine oxidoreductase (11_273),
LBDG_13340		hypothetical protein	-3.47	1.39e-13	273.008	44.1342	79.6227	47.6037		-								SignalP-noTM (1_26), Region of a membrane-bound protein predicted to be outside the membrane, in the extracellular region. (27_183),
LBDG_07190		hypothetical protein	-3.5	5.62e-14	3669.85	577.954	699.618	818.374		-								-
LBDG_07320		PFAM Pentapeptide repeats (8 copies)	-3.52	7.08e-16	349.066	53.9042	72.1672	47.5409		-								Pentapeptide repeat-like (29_195),
LBDG_53160	ybaK	Belongs to the prolyl-tRNA editing family. YbaK EbsC subfamily	-3.55	1.03e-20	65.4022	9.8956	44.6081	32.3391		-								YbaK/ProRS associated domain (12_159),
LBDG_07170		pentapeptide repeat-containing protein	-3.55	1.01e-13	421.257	61.8711	151.358	117.067		-								Pentapeptide repeat-like (30_161), Pentapeptide repeat-like (122_276),
LBDG_43900	cpcC	phycobilisome linker polypeptide	-3.55	2.95e-13	2131.15	344.787	3270.81	1438.06		Phycobilisome 30.8 kDa linker polypeptide, phycocyanin-associated, rod (L-30.8/R)	58	8.13e-105	269	1	268	0.992565	Rod linker protein, associated with phycocyanin. Linker polypeptides determine the state of aggregation and the location of the disk-shaped phycobiliprotein units within the phycobilisome and modulate their spectroscopic properties in order to mediate a directed and optimal energy transfer.	Phycobilisome (PBS) linker domain (1_181), CpcD-like domain (219_271),
LBDG_53110		NAD(P)/FAD-dependent oxidoreductase	-3.56	8.06e-12	307.312	45.2132	81.3537	79.7419		-								FAD/NAD(P)-binding domain (1_325),
LBDG_07430	crp	cyclic nucleotide-binding protein	-3.59	1.48e-11	155.174	22.0613	49.2716	34.0913		-								Cyclic nucleotide-binding domain (14_132),
LBDG_07180		Polymer-forming cytoskeletal	-3.7	2.46e-13	1325.84	178.213	346.67	356.218		-								SignalP-noTM (1_24), Region of a membrane-bound protein predicted to be outside the membrane, in the extracellular region. (25_136), Region of a membrane-bound protein predicted to be embedded in the membrane. (140_162), Region of a membrane-bound protein predicted to be embedded in the membrane. (177_200), Region of a membrane-bound protein predicted to be embedded in the membrane. (206_226), Re…
LBDG_43910	cpcC	phycobilisome linker polypeptide	-3.74	1.14e-13	1866.38	267.775	2119.55	892.93		Phycobilisome 32.1 kDa linker polypeptide, phycocyanin-associated, rod	56.8	4.45e-102	285	1	284	0.992982	Rod linker protein, associated with phycocyanin. Linker polypeptides determine the state of aggregation and the location of the disk-shaped phycobiliprotein units within the phycobilisome and modulate their spectroscopic properties in order to mediate a directed and optimal energy transfer.	Phycobilisome (PBS) linker domain (1_180), CpcD/allophycocyanin linker domain (234_285),
LBDG_07200		Nitroreductase	-3.8	7.08e-16	1449.73	187.196	232.675	182.084		-								Nitroreductase-like (14_100), NADH Oxidase (121_343),
LBDG_Y0500		peptidase domain-containing ABC transporter	-4.06	1.46e-14	1838.8	192.512	49.1835	34.0941		ATP-dependent lipid A-core flippase (EC 7.5.2.6) (Lipid A export ATP-binding/permease protein MsbA)	36.1	9.96e-77	487	528	1003	0.975359	Involved in lipopolysaccharide (LPS) biosynthesis. Translocates lipid A-core from the inner to the outer leaflet of the inner membrane. Transmembrane domains (TMD) form a pore in the inner membrane and the ATP-binding domain (NBD) is responsible for energy generation. {ECO:0000255|HAMAP-Rule:MF_01703}.	Cyclic nucleotide-binding domain (12_130), Cyclic nucleotide-binding domain (143_258), Peptidase C39, bacteriocin processing (304_424), ABC transporter integral membrane type-1 fused domain (456_737), ATP-binding cassette, ABC transporter-type domain (769_1004),
LBDG_13310		Universal stress protein family	-4.15	1.78e-15	2133.36	215.922	493.045	359.58		-								Universal stress protein family (1_149),
LBDG_07470		tetratricopeptide repeat	-4.17	1.64e-13	381.122	37.7705	91.6276	78.6863		-								Tetratricopeptide-like helical domain superfamily (17_245),
LBDG_Y0490		COG0526, thiol-disulfide isomerase and thioredoxins	-4.82	1.76e-14	5633.39	340.383	57.3431	45.9922		-								Methylamine utilisation protein MauE (2_123), Thioredoxin-like (183_286),
LBDG_Y0480		peptidyl-prolyl cis-trans isomerase activity	-4.99	6.79e-12	5047.77	272.129	31.0787	23.3592		-								Triger factor/SurA peptide-binding domain-like (18_160), PpiC-type peptidyl-prolyl cis-trans isomerase family profile. (123_225),

### Sheet: Table S8
Table S8. Top 30 differentially expressed gene in dg5 and Δ21500 under dark heterotrophic conditions
						TPM average							Swiss-Prot best hit (≤1e-3)					Interproscan
ID	gene name	annotation	logFC	FDR	dg5-Photoautotroph	∆21500-Photoautotroph	dg5-Heterotroph	∆21500-Heterotroph		protein name	pident	evalue	length	qstart	qend	aligment fraction	Function [CC]	domian1
LBDG_46130		hypothetical protein	3.66	1.16e-37	39.0731	145.987	23.3197	250.377		-								SignalP-TM (1_28), Region of a membrane-bound protein predicted to be outside the membrane, in the extracellular region. (29_147)
LBDG_17240		hypothetical protein	3.57	5.59e-20	54.4851	211.806	19.3529	195.955		-								consensus disorder prediction (1_57), Coil (71_98)
LBDG_46120		zinc-dependent alcohol dehydrogenase	3.25	1.77e-16	38.2512	75.6169	22.7167	184.251		S-(hydroxymethyl)glutathione dehydrogenase (EC 1.1.1.284) (Glutathione-dependent formaldehyde dehydrogenase) (FALDH) (FDH)	56.7	1.05e-166	390	1	389	0.994872	-	Alcohol dehydrogenase GroES-like domain (26_154), Zinc-binding dehydrogenase (196_265)
LBDG_58020		hypothetical protein	3.19	7.22e-36	71.9616	209.478	39.0801	298.872		-								SignalP-TM (1_25), Region of a membrane-bound protein predicted to be outside the membrane, in the extracellular region. (28_50), Region of a membrane-bound protein predicted to be embedded in the membrane. (51_67), Region of a membrane-bound protein predicted to be outside the membrane, in the cytoplasm. (68_97)
LBDG_15360		hypothetical protein that has the homology to B. subtilis stress response protein YsnF	3.19	8.57e-19	611.459	2409.98	361.857	2807.87		Stress response protein YsnF [Bacillus subtilis subsp. subtilis str. 168]	31	2e-06	273	149	261	0.410256	Stress response protein YsnF is upragulated by SigB (Edwin van der Pol1et al., 2016).	Photosynthetic Reaction Center, subunit H, domain 2 (3_131), STRESS RESPONSE PROTEIN YSNF (150_325)
LBDG_37750	psaK	photosystem I reaction center subunit	3.08	3.44e-33	376.35	754.977	177.085	1270.86		-								Photosystem I PsaK, reaction centre (10_83)
LBDG_51800		hypothetical protein	3.02	7.64e-41	555.815	1182.24	319.346	2192.95		-								SignalP-TM (1_34), consensus disorder prediction (34_146)
LBDG_46140		zinc-dependent alcohol dehydrogenase	2.99	1.02e-40	58.3972	218.161	50.5906	340.907		S-(hydroxymethyl)glutathione dehydrogenase (EC 1.1.1.284) (Glutathione-dependent formaldehyde dehydrogenase) (FALDH) (FDH)	65.1	7.55e-193	390	1	389	0.994872	-	Alcohol dehydrogenase GroES-like domain (26_150), Zinc-binding dehydrogenase (196_265)
LBDG_43280		hypothetical protein	2.93	1.69e-26	1050.18	2275.96	545.251	3568.75		-								SignalP-TM (1_29), Region of a membrane-bound protein predicted to be outside the membrane, in the extracellular region. (30_125)
LBDG_23230		hypothetical protein	2.93	1.67e-18	4.21614	36.1368	7.22007	46.4281		-								-
LBDG_31670		hypothetical protein	2.91	7.48e-17	2.39919	23.1334	2.61004	16.5574		-								-
LBDG_31500		hypothetical protein	2.85	4.97e-26	4.6695	30.8237	3.26213	19.874		-								consensus disorder prediction (1_37)
LBDG_41180		Secreted and surface protein containing fasciclin-like repeats	2.76	2.31e-18	227.417	461.029	162.062	933.998		-								SignalP-TM (1_25), consensus disorder prediction (25_124), Fasciclin domain (140_258)
LBDG_X2630		Signal transduction histidine kinase, subgroup 1, dimerisation phosphoacceptor domain	2.74	9.14e-22	23.0395	179.192	29.3833	165.16		Hybrid signal transduction histidine kinase D (EC 2.7.13.3)	42.1	1.96e-48	273	845	1092	0.904762	Acts as a receptor histidine kinase for a signal transduction pathway. This protein undergoes an ATP-dependent autophosphorylation at a conserved histidine residue in the kinase core, and a phosphoryl group is then transferred to a conserved aspartate residue in the receiver domain (By similarity). {ECO:0000250}.	GAF domain (39_167), GAF domain (202_323), PYP-like sensor domain (PAS domain) (373_506), PYP-like sensor domain (PAS domain) (505_628), GAF domain (672_835), Histidine kinase domain profile. (854_1092), Response regulator receiver domain (1119_1239)
LBDG_X2620		Histidine kinase-, DNA gyrase B-, and HSP90-like ATPase	2.73	2.45e-20	35.5019	223.905	37.5878	209.709		Ethylene receptor 1 (LeETR1) (EC 2.7.13.3)	29	1.99e-40	417	664	1073	0.980815	May act early in the ethylene signal transduction pathway, possibly as an ethylene receptor, or as a regulator of the pathway. {ECO:0000250}.	PAS domain (34_131), PAS domain (146_213), PAS domain S-box protein (270_396), PAS domain S-box protein (526_653), Histidine kinase domain profile. (681_927), Response regulator receiver domain (956_1069)
LBDG_31710		hypothetical protein	2.72	1.98e-19	4.15298	33.9977	5.56213	30.6503		-								-
LBDG_31880		PFAM Hemerythrin HHE cation binding domain	2.63	3.94e-28	842.084	945.686	444.139	2344.45		DNA nickase (Alr3199 protein)	60.5	1.24e-139	339	1	339	0.99705	Acts as a DNA nickase. {ECO:0000269|Ref.3}.	Hemerythrin HHE cation binding domain (200_315)
LBDG_31700		Heat shock 70 kDa protein	2.63	6.67e-27	2.64916	22.3433	3.93635	20.5919		-								Actin like proteins N terminal domain (21_171), Actin-like ATPase domain (182_335)
LBDG_24210		PFAM Rhodanese-like	2.46	2.21e-25	1341.45	1707.63	786.617	3668.15		-								consensus disorder prediction (1_30), Rhodanese/Cell cycle control phosphatase (29_128)
LBDG_11820		hypothetical protein	2.46	3.64e-18	146.376	337.76	108.751	510.26		-								-
LBDG_X1280		Glyoxalase/Bleomycin resistance protein/Dioxygenase superfamily	2.42	1.98e-17	25.4082	148.042	13.3751	61.0163		-								Glyoxalase/Bleomycin resistance protein/Dioxygenase superfamily (8_124)
LBDG_28730	yajO	aldo/keto reductase family protein	2.31	2.51e-20	197.176	301.842	176.923	740.947		-								Oxidoreductase, aldo/keto reductase (1_315)
LBDG_20100		PFAM Orange carotenoid-binding protein, N-terminal	2.25	4.47e-16	194.947	194.878	132.071	535.196		-								Orange carotenoid protein, N-terminal domain (2_158)
LBDG_26230		hypothetical protein	2.24	1.25e-16	1514.01	1386.76	840.196	3344.88		-								SignalP-TM (1_38), Region of a membrane-bound protein predicted to be outside the membrane, in the extracellular region. (39_172)
LBDG_41900		chlorophyll a/b-binding protein	2.21	9.13e-19	434.505	709.07	264.034	1032.17		Ferrochelatase (EC 4.98.1.1) (Heme synthase) (Protoheme ferro-lyase)	51.2	0.000776	41	28	68	0.97561	Catalyzes the ferrous insertion into protoporphyrin IX. {ECO:0000255|HAMAP-Rule:MF_00323}.	Chlorophyll a-b binding protein (20_55)
LBDG_27760		DUF2267 domain-containing protein	2.17	4.14e-22	642.175	921.886	546.853	2081.95		-								Uncharacterized conserved protein DUF2267 (134_290)
LBDG_31480		cheY-homologous receiver domain	2.17	8.63e-22	63.0618	138.841	49.6545	187.855		-								Response regulator receiver domain (4_120)
LBDG_55740		PFAM Peptidase M24, structural domain	2.06	8.89e-20	4.81394	16.4596	6.99837	24.7862		-								Creatinase/aminopeptidase (158_368)
LBDG_23210	nifB	nitrogenase cofactor biosynthesis protein NifB	-2.56	1.69e-26	16.4729	43.6619	21.2726	3.05257		FeMo cofactor biosynthesis protein NifB (EC 4.-.-.-) (Nitrogenase cofactor maturase NifB) (Radical SAM assemblase NifB)	75.8	1.8e-269	480	9	487	0.995833	Involved in the biosynthesis of the iron-molybdenum cofactor (FeMo-co or M-cluster) found in the dinitrogenase enzyme of the nitrogenase complex in nitrogen-fixing microorganisms. NifB catalyzes the crucial step of radical SAM-dependent carbide insertion that occurs concomitant with the insertion of a 9th sulfur and the rearrangement/coupling of two [4Fe-4S] clusters into a [8Fe-9S-C] cluster, th…	Radical SAM core domain profile. (67_319), FeMo cofactor biosynthesis protein NifB, C-terminal(383_484)
LBDG_A0210		nuclear chromosome segregation	-3.32	8.2e-23	1.67125	2.60748	5.03888	0.421642		-								Coil (141_161), Coil (580_600), Coil (693_727), Coil (729_756), Coil (799_819), Coil (898_918), Coil (1058_1105)
