## Supplementary Table S9 for "Microevolution toward loss of photosynthesis: Mutations promoting dark-heterotrophic growth and suppressing photosynthetic growth in cyanobacteria"

### Sheet: Sheet1
Table S9. Primer list
Primer name	Primer sequence (5'>3')	Usage
M13 fwd complementary	ACTGGCCGTCGTTTTAC	Amplification of the vector for In-fusion reaction
M13 rev complementary	GTCATAGCTGTTTCCTG	Amplification of the vector for In-fusion reaction
IFsacB insert F	AGAACTCCAGGTCGACTCTAGCTAGAGG	Construction of pYCSFX+SacB
IFsacB insert R	TCGCCTTGGTTAGGAATACGGTTAGCC	Construction of pYCSFX+SacB
IFsacB link F	TCCTAACCAAGGCGATTAAGTTGGGTAA	Construction of pYCSFX+SacB
IFsacB link R	TCGACCTGGAGTTCTACCGGCAGTG	Construction of pYCSFX+SacB
M13fwd-LBWT_21500 F	﻿AAAACGACGGCCAGTTCTGGGCACAAGCCG	Construction of the plasmid to disrupt LBDG_21500
LBWT_21500-Km F	﻿TCGTCCTTCATTTGGTAATGACTCCAACTT	Construction of the plasmid to disrupt LBDG_21500
LBWT_21500-Km R	﻿CCAAATGAAGGACGAGGAAGGGGCACAGCA	Construction of the plasmid to disrupt LBDG_21500
Km-LBWT_21500 F	﻿GCGATCCTCGTTGTGATGCGGG	Construction of the plasmid to disrupt LBDG_21500
Km-LBWT_21500 R	﻿CACAACGAGGATCGCATCATCTACT	Construction of the plasmid to disrupt LBDG_21500
LBWT_21500-M13rev R	﻿GGAAACAGCTATGACAATGTGGCATTTCGG	Construction of the plasmid to disrupt LBDG_21500
IFDG21500complement F	AAAACGACGGCCAGTTCTGGGCACAAGCC	Construction of the plasmid for complementation of ∆21500
IFDG21500complement R	GGAAACAGCTATGACTCCGCAAAGAGCATC	Construction of the plasmid for complementation of ∆21500
LBDG_21500 G295D F	CCAGCGGATCTGATTATGACCATGACGCG	Construction of the plasmid 21500_G295D for complementation of ∆21500
LBDG_21500 G295D R	AATCAGATCCGCTGGAACGCCTTTGCCCA	Construction of the plasmid 21500_G295D for complementation of ∆21500
LBDG_21500 D407G F	TACACAGGCGGGTTTACGGATGCAGCGAA	Construction of the plasmid 21500_D407G for complementation of ∆21500
LBDG_21500 D407G R	AAACCCGCCTGTGTAGTAAATAATCGTAT	Construction of the plasmid 21500_D407G for complementation of ∆21500
M13 fwd	GTAAAACGACGGCCAGT	Colony PCR primers and Sanger sequence primers
M13 rev	CAGGAAACAGCTATGAC	Colony PCR primers and Sanger sequence primers
LBWT_21500 CP F	GCACTGTCCGCTAAGATTGG	Colony PCR primers and Sanger sequence primers
LBWT_21500 CP R	TCTCCAGAACAAGCCACTCA	Colony PCR primers and Sanger sequence primers
NeoKanR seq F	CACCAATTCCTAACCCTTCA	Colony PCR primers and Sanger sequence primers
NeoKanR seq R	GGAGCTGCATGACAAAGT	Colony PCR primers and Sanger sequence primers
CrtH seq F1	TGCGGATGGCGTTGTTGTATTTG	Colony PCR primers and Sanger sequence primers
CrtH seq F2	AAGAATTGGGATACTTGACGCG	Colony PCR primers and Sanger sequence primers
CrtH seq R	GATGCGCGATCGCTTGATATAAG	Colony PCR primers and Sanger sequence primers
CrtP seq F1	AAACTCCGAAAATGTAACGGATTGC	Colony PCR primers and Sanger sequence primers
CrtP seq F2	TTTCAGCGACGATTATCCTCACAG	Colony PCR primers and Sanger sequence primers
CrtB seq R1	CAATCTGATTCAGCGCTGTGC	Colony PCR primers and Sanger sequence primers
CrtB seq R2	ATAGAGATCCATCCGTTGCCC	Colony PCR primers and Sanger sequence primers
